# Dicarboxylic acid supplementation protects from acute kidney injury via stimulation of renal peroxisomal activity

**DOI:** 10.1101/2023.05.31.543068

**Authors:** Anne C. S. Barbosa, Katherine E. Pfister, Takuto Chiba, Joanna Bons, Jacob P. Rose, Jordan B. Burton, Christina D. King, Amy O’Broin, Victoria Young, Bob Zhang, Bharathi Sivakama, Alexandra V. Schmidt, Rebecca Uhlean, Birgit Schilling, Eric S. Goetzman, Sunder Sims-Lucas

## Abstract

**Introduction:** Lysine succinylation is a post-translational modification associated with the control of several diseases, including acute kidney injury (AKI). It is suggested that hypersuccinylation favors peroxisomal fatty acid oxidation (FAO) instead of mitochondrial. In addition, the medium-chain fatty acids (MCFAs) dodecanedioic acid (DC_12_) and octanedioic acid (DC_8_), upon FAO, generate succinyl-CoA, resulting in hypersuccinylation. DC_8_ is convenient, inexpensive, easily administered, and efficient. We believe this study could be translated in the future to clinical settings, which would highly benefit patients at high risk of AKI.

**Methods and Results:** To test the protective roles of MCFAs during AKI, mice were fed with control, 10% DC_12_, or 10% DC_8_ diet, then, subjected to either ischemic-AKI, or cisplatin-AKI models. Supplementation was provided until sacrifice. Biochemical, histologic, genetic, and proteomic analysis were performed, the latter involving a lysine-succinylome-based analysis. Both DC_8_ and DC_12_ prevented the rise of AKI markers in mice that underwent renal injury. However, DC_8_ was even more protective against AKI than DC_12_. Finally, succinylome analysis evidenced that the kidneys of DC_8_-fed mice showed an extensive succinylation of peroxisomal activity-related proteins, and a decline in mitochondrial FAO, in comparison to control-fed mice.

**Conclusion:** DC_8_ supplementation drives renal protein hypersuccinylation, promoting a shift from mitochondrial to peroxisomal FAO, and protecting against AKI.

**Significance Statement:** Lysine succinylation of proteins is shown to control several diseases, including acute kidney injury (AKI). Here we show that mice supplemented with the medium-chain fatty acid octanedioic acid successfully presented a high level of succinylation and were protected from both ischemia-reperfusion- and cisplatin-induced AKI. Moreover, our study demonstrates that peroxisomal activity was increased while mitochondrial activity was preserved, suggesting that the metabolism of diet-obtained medium-chain fatty acids by peroxisomes is renoprotective.
